# Response to “No evidence of functional co-adaptation between clustered microRNAs”

**DOI:** 10.1101/313817

**Authors:** Yirong Wang, Hong Zhang, Jian Lu

**Affiliations:** State Key Laboratory of Protein and Plant Gene Research, Center for Bioinformatics, School of Life Sciences, Peking University, Beijing, 100871, China

**Keywords:** miRNAs, target, functional co-adaptation, drift-draft

## Abstract

microRNAs (miRNAs) are a class of endogenously expressed small non-coding RNAs that regulate target genes at the post-transcriptional level. One significant feature of miRNA is that their genomic locations are often clustered together in the genome. In a previous study (Wang, et al. 2016), we proposed a “functional co-adaptation” model to explain how clustering helps new miRNAs survive and develop functions during long-term evolution. In a manuscript recently posted at bioRxiv (doi:10.1101/274811), Marco claimed that he re-analyzed our data and came to a different conclusion. However, we found his analyses were conducted in an inappropriate approach. He also claimed that the absence of substitution in highly conserved miRNAs does not support the “functional co-adaption” model based on the misunderstanding of our model. In summary, the analyses and claims of Marco, which are flawed, do not refute our model.
