## Supplementary codes for "Response to “No evidence of functional co-adaptation between clustered microRNAs”": hsa_miR_clusters.tab

hsa-mir-6859-1
hsa-mir-1302-2
hsa-mir-6859-2
hsa-mir-6723
hsa-mir-200b;hsa-mir-200a;hsa-mir-429
hsa-mir-6726
hsa-mir-6727
hsa-mir-6808
hsa-mir-4251
hsa-mir-551a
hsa-mir-4417
hsa-mir-4689
hsa-mir-4252
hsa-mir-6728
hsa-mir-34a
hsa-mir-5697
hsa-mir-1273d
hsa-mir-6729
hsa-mir-7846
hsa-mir-4632
hsa-mir-6730
hsa-mir-3675
hsa-mir-3972
hsa-mir-4695
hsa-mir-1290
hsa-mir-6084
hsa-mir-1256
hsa-mir-4418
hsa-mir-6127
hsa-mir-4684
hsa-mir-4253
hsa-mir-3115
hsa-mir-4419a
hsa-mir-378f
hsa-mir-6731
hsa-mir-4425
hsa-mir-3917
hsa-mir-1976
hsa-mir-4420
hsa-mir-4254
hsa-mir-5585
hsa-mir-3605
hsa-mir-552
hsa-mir-4255
hsa-mir-6732
hsa-mir-5581
hsa-mir-3659
hsa-mir-30e;hsa-mir-30c-1
hsa-mir-6733
hsa-mir-6734
hsa-mir-6735
hsa-mir-6079
hsa-mir-5584
hsa-mir-4421;hsa-mir-6500
hsa-mir-761
hsa-mir-1273f;hsa-mir-5095;hsa-mir-1273g
hsa-mir-4781
hsa-mir-4422
hsa-mir-4711
hsa-mir-3116-1;hsa-mir-3116-2
hsa-mir-6068
hsa-mir-4794
hsa-mir-3671;hsa-mir-101-1
hsa-mir-3117
hsa-mir-1262
hsa-mir-186
hsa-mir-7156
hsa-mir-4423
hsa-mir-7856
hsa-mir-760
hsa-mir-378g
hsa-mir-2682;hsa-mir-137
hsa-mir-553
hsa-mir-7852
hsa-mir-197
hsa-mir-4256
hsa-mir-548ac
hsa-mir-320b-1
hsa-mir-942
hsa-mir-6736
hsa-mir-5087
hsa-mir-6077
hsa-mir-6878
hsa-mir-4257
hsa-mir-554
hsa-mir-8083
hsa-mir-6737
hsa-mir-5698
hsa-mir-190b
hsa-mir-4258
hsa-mir-92b
hsa-mir-555
hsa-mir-6738
hsa-mir-9-1
hsa-mir-765
hsa-mir-4259
hsa-mir-5187
hsa-mir-4654
hsa-mir-556
hsa-mir-3658
hsa-mir-921
hsa-mir-1255b-2
hsa-mir-557
hsa-mir-3119-1;hsa-mir-3119-2
hsa-mir-1295a;hsa-mir-1295b
hsa-mir-214;hsa-mir-3120;hsa-mir-199a-2
hsa-mir-488
hsa-mir-4424
hsa-mir-3121
hsa-mir-4426
hsa-mir-1278
hsa-mir-4735
hsa-mir-181b-1;hsa-mir-181a-1
hsa-mir-5191
hsa-mir-1231
hsa-mir-6739
hsa-mir-6740
hsa-mir-135b
hsa-mir-6769b
hsa-mir-29c;hsa-mir-29b-2
hsa-mir-205
hsa-mir-4260
hsa-mir-3122
hsa-mir-215;hsa-mir-194-1
hsa-mir-664a
hsa-mir-320b-2
hsa-mir-4742
hsa-mir-6741
hsa-mir-5008
hsa-mir-3620
hsa-mir-6742
hsa-mir-4666a
hsa-mir-1182
hsa-mir-4427
hsa-mir-4671
hsa-mir-4753
hsa-mir-1537
hsa-mir-4428
hsa-mir-3123
hsa-mir-4677
hsa-mir-3916
hsa-mir-3124
hsa-mir-5699
hsa-mir-6072
hsa-mir-6078
hsa-mir-3155a;hsa-mir-3155b
hsa-mir-548ak
hsa-mir-4480
hsa-mir-4481
hsa-mir-548q
hsa-mir-4293
hsa-mir-1265
hsa-mir-511
hsa-mir-4675
hsa-mir-1915
hsa-mir-1254-2
hsa-mir-603
hsa-mir-8086
hsa-mir-604
hsa-mir-938
hsa-mir-7162
hsa-mir-3611
hsa-mir-4683
hsa-mir-5100
hsa-mir-3156-1
hsa-mir-4294
hsa-mir-605
hsa-mir-548f-1
hsa-mir-3924
hsa-mir-1296
hsa-mir-7151
hsa-mir-1254-1
hsa-mir-7152
hsa-mir-4676
hsa-mir-606
hsa-mir-346
hsa-mir-4678
hsa-mir-4679-2;hsa-mir-4679-1
hsa-mir-107
hsa-mir-3157
hsa-mir-607
hsa-mir-1287
hsa-mir-4685
hsa-mir-6507
hsa-mir-608
hsa-mir-3158-1;hsa-mir-3158-2
hsa-mir-146b
hsa-mir-1307
hsa-mir-936
hsa-mir-609
hsa-mir-4482
hsa-mir-4680
hsa-mir-548e
hsa-mir-6715a;hsa-mir-6715b
hsa-mir-4295
hsa-mir-4483
hsa-mir-2110
hsa-mir-3663
hsa-mir-4681
hsa-mir-4682
hsa-mir-3941
hsa-mir-4296
hsa-mir-4484
hsa-mir-4297
hsa-mir-378c
hsa-mir-202
hsa-mir-3944
hsa-mir-6743
hsa-mir-210
hsa-mir-6744
hsa-mir-4298
hsa-mir-7847
hsa-mir-675
hsa-mir-483
hsa-mir-4686
hsa-mir-4687
hsa-mir-302e
hsa-mir-5691
hsa-mir-4485
hsa-mir-4299
hsa-mir-8070
hsa-mir-6124
hsa-mir-6073
hsa-mir-3159
hsa-mir-4486
hsa-mir-4694
hsa-mir-8054
hsa-mir-8087
hsa-mir-610
hsa-mir-8068
hsa-mir-1343
hsa-mir-3973
hsa-mir-670
hsa-mir-129-2
hsa-mir-7154
hsa-mir-4688
hsa-mir-3160-1;hsa-mir-3160-2
hsa-mir-5582
hsa-mir-6745
hsa-mir-4487
hsa-mir-3161
hsa-mir-6128
hsa-mir-130a
hsa-mir-3162
hsa-mir-6503
hsa-mir-4488
hsa-mir-611
hsa-mir-1908
hsa-mir-6746
hsa-mir-6747
hsa-mir-6748;hsa-mir-6514
hsa-mir-7155
hsa-mir-1237
hsa-mir-192;hsa-mir-194-2;hsa-mir-6750;hsa-mir-6749
hsa-mir-6879
hsa-mir-6751
hsa-mir-612
hsa-mir-4690
hsa-mir-4489
hsa-mir-3163
hsa-mir-6860
hsa-mir-6752
hsa-mir-7113;hsa-mir-4691
hsa-mir-6753
hsa-mir-3164
hsa-mir-548k
hsa-mir-3664
hsa-mir-6754
hsa-mir-3165
hsa-mir-139
hsa-mir-4692
hsa-mir-548al
hsa-mir-4696
hsa-mir-326
hsa-mir-708
hsa-mir-5579
hsa-mir-4300
hsa-mir-6755
hsa-mir-3166
hsa-mir-4490
hsa-mir-1261
hsa-mir-1304
hsa-mir-548l
hsa-mir-1260b
hsa-mir-3920
hsa-mir-4693
hsa-mir-7641-1
hsa-mir-4491
hsa-mir-34b;hsa-mir-34c
hsa-mir-4301
hsa-mir-6716
hsa-mir-4492
hsa-mir-3656
hsa-mir-6756
hsa-mir-125b-1
hsa-let-7a-2;hsa-mir-100
hsa-mir-4493
hsa-mir-3167
hsa-mir-6090
hsa-mir-8052
hsa-mir-4697
hsa-mir-3649
hsa-mir-200c;hsa-mir-141
hsa-mir-1244-3
hsa-mir-1244-4
hsa-mir-613
hsa-mir-614
hsa-mir-3974
hsa-mir-920
hsa-mir-4302
hsa-mir-7851
hsa-mir-4698
hsa-mir-4494
hsa-mir-6505
hsa-mir-1291
hsa-mir-4701
hsa-mir-1293
hsa-mir-6757
hsa-mir-196a-2
hsa-mir-615
hsa-mir-3198-2
hsa-mir-148b
hsa-mir-1228
hsa-mir-6758;hsa-mir-616
hsa-mir-6759
hsa-mir-26a-2
hsa-mir-6125
hsa-let-7i
hsa-mir-548z;hsa-mir-548c
hsa-mir-6074
hsa-mir-6502
hsa-mir-1279
hsa-mir-3913-1;hsa-mir-3913-2
hsa-mir-1252
hsa-mir-617
hsa-mir-618
hsa-mir-4699
hsa-mir-5700;hsa-mir-7844
hsa-mir-492
hsa-mir-331;hsa-mir-3685
hsa-mir-1251
hsa-mir-135a-2
hsa-mir-4495
hsa-mir-4303
hsa-mir-1827
hsa-mir-3652
hsa-mir-3922
hsa-mir-4496
hsa-mir-619
hsa-mir-4497
hsa-mir-6760
hsa-mir-6761
hsa-mir-3657
hsa-mir-6861
hsa-mir-1302-1
hsa-mir-7106
hsa-mir-6762
hsa-mir-620
hsa-mir-4472-2
hsa-mir-1178
hsa-mir-4498
hsa-mir-4700
hsa-mir-7107
hsa-mir-4304
hsa-mir-8072
hsa-mir-3908
hsa-mir-6880
hsa-mir-5188
hsa-mir-4419b
hsa-mir-3612
hsa-mir-6763
hsa-mir-4499
hsa-mir-2276
hsa-mir-4305
hsa-mir-320d-1
hsa-mir-621
hsa-mir-3168
hsa-mir-5006
hsa-mir-8079
hsa-mir-3613
hsa-mir-16-1;hsa-mir-15a
hsa-mir-5693
hsa-mir-4703
hsa-mir-759
hsa-mir-1297
hsa-mir-5007
hsa-mir-3169
hsa-mir-548x-2
hsa-mir-4704
hsa-mir-3665
hsa-mir-4500
hsa-mir-622
hsa-mir-17;hsa-mir-18a;hsa-mir-19a;hsa-mir-20a;hsa-mir-19b-1;hsa-mir-92a-1
hsa-mir-548as
hsa-mir-4501
hsa-mir-3170
hsa-mir-623
hsa-mir-4306
hsa-mir-2681
hsa-mir-4705
hsa-mir-1267
hsa-mir-8073
hsa-mir-8075
hsa-mir-548ar
hsa-mir-4502
hsa-mir-6717
hsa-mir-4707
hsa-mir-208a
hsa-mir-208b
hsa-mir-7703
hsa-mir-4307
hsa-mir-3171
hsa-mir-624
hsa-mir-4503
hsa-mir-548y
hsa-mir-6076
hsa-mir-4504
hsa-mir-5580
hsa-mir-4308
hsa-mir-5586
hsa-mir-548h-1
hsa-mir-7855
hsa-mir-4706
hsa-mir-4708
hsa-mir-625
hsa-mir-5694
hsa-mir-7843
hsa-mir-4505
hsa-mir-4709
hsa-mir-7641-2
hsa-mir-1260a
hsa-mir-4506
hsa-mir-3173
hsa-mir-151b;hsa-mir-342
hsa-mir-6764
hsa-mir-345
hsa-mir-2392
hsa-mir-770
hsa-mir-493;hsa-mir-337;hsa-mir-665;hsa-mir-431;hsa-mir-433;hsa-mir-127;hsa-mir-432;hsa-mir-136
hsa-mir-370
hsa-mir-379;hsa-mir-411;hsa-mir-299;hsa-mir-380;hsa-mir-1197;hsa-mir-323a;hsa-mir-758;hsa-mir-329-1;hsa-mir-329-2;hsa-mir-494;hsa-mir-1193;hsa-mir-543;hsa-mir-495;hsa-mir-376c;hsa-mir-376a-2;hsa-mir-654;hsa-mir-376b;hsa-mir-376a-1;hsa-mir-300;hsa-mir-1185-1;hsa-mir-1185-2;hsa-mir-381;hsa-mir-487b;hsa-mir-539;hsa-mir-889;hsa-mir-544a;hsa-mir-655;hsa-mir-487a;hsa-mir-382;hsa-mir-134;hsa-mir-668;hsa…
hsa-mir-1247
hsa-mir-4309
hsa-mir-203a;hsa-mir-203b
hsa-mir-4710
hsa-mir-6765
hsa-mir-8071-1
hsa-mir-8071-2
hsa-mir-4539;hsa-mir-4507;hsa-mir-4538;hsa-mir-4537
hsa-mir-5195
hsa-mir-3118-2
hsa-mir-5701-1
hsa-mir-3118-3
hsa-mir-5701-2
hsa-mir-3118-4
hsa-mir-5701-3
hsa-mir-1268a
hsa-mir-4509-1
hsa-mir-4508
hsa-mir-4715
hsa-mir-4509-2
hsa-mir-4509-3
hsa-mir-211
hsa-mir-1233-1
hsa-mir-1233-2
hsa-mir-3942
hsa-mir-4510
hsa-mir-8063
hsa-mir-626
hsa-mir-4310
hsa-mir-627
hsa-mir-1282
hsa-mir-147b
hsa-mir-4716
hsa-mir-4712
hsa-mir-4713
hsa-mir-7973-2;hsa-mir-7973-1
hsa-mir-1266
hsa-mir-628
hsa-mir-2116
hsa-mir-8067
hsa-mir-6085
hsa-mir-190a
hsa-mir-422a
hsa-mir-1272
hsa-mir-4511
hsa-mir-4311
hsa-mir-4512
hsa-mir-4312
hsa-mir-629
hsa-mir-630
hsa-mir-6881
hsa-mir-4513
hsa-mir-6882
hsa-mir-631
hsa-mir-4313
hsa-mir-3713
hsa-mir-184
hsa-mir-5572
hsa-mir-549a
hsa-mir-4514
hsa-mir-4515
hsa-mir-7706
hsa-mir-1276
hsa-mir-548ap
hsa-mir-1179;hsa-mir-7-2;hsa-mir-3529
hsa-mir-6766
hsa-mir-9-3
hsa-mir-5094
hsa-mir-5009
hsa-mir-3174
hsa-mir-3175
hsa-mir-1469
hsa-mir-4714
hsa-mir-1302-10
hsa-mir-6859-3
hsa-mir-6859-4
hsa-mir-5587;hsa-mir-3176
hsa-mir-662
hsa-mir-3177
hsa-mir-1225
hsa-mir-6511b-1
hsa-mir-4516;hsa-mir-3180-5
hsa-mir-3677;hsa-mir-940;hsa-mir-4717
hsa-mir-6767
hsa-mir-6768
hsa-mir-3178
hsa-mir-6126
hsa-mir-6769a
hsa-mir-8065
hsa-mir-548h-2
hsa-mir-4718
hsa-mir-193b;hsa-mir-365a
hsa-mir-3179-1;hsa-mir-3670-1;hsa-mir-3180-1
hsa-mir-6511a-1;hsa-mir-6770-1
hsa-mir-1972-1
hsa-mir-6511b-2
hsa-mir-3180-4
hsa-mir-6506
hsa-mir-484
hsa-mir-3179-2;hsa-mir-3670-2;hsa-mir-3180-2
hsa-mir-6511a-2;hsa-mir-6770-2
hsa-mir-6511a-3
hsa-mir-6511a-4
hsa-mir-6770-3
hsa-mir-3180-3;hsa-mir-3670-3;hsa-mir-3179-3
hsa-mir-3670-4;hsa-mir-3179-4
hsa-mir-3680-1
hsa-mir-1273h
hsa-mir-548w
hsa-mir-6862-1
hsa-mir-6862-2
hsa-mir-4721
hsa-mir-4517
hsa-mir-3680-2
hsa-mir-4518
hsa-mir-4519
hsa-mir-762
hsa-mir-6771
hsa-mir-3181
hsa-mir-3935
hsa-mir-138-2
hsa-mir-6863
hsa-mir-6772
hsa-mir-328
hsa-mir-6773
hsa-mir-1538
hsa-mir-140
hsa-mir-1972-2
hsa-mir-4719
hsa-mir-4720
hsa-mir-7854
hsa-mir-6504
hsa-mir-8058
hsa-mir-3182
hsa-mir-5093
hsa-mir-1910
hsa-mir-6774
hsa-mir-6775
hsa-mir-5189
hsa-mir-4722
hsa-mir-3183
hsa-mir-22
hsa-mir-132;hsa-mir-212
hsa-mir-6776
hsa-mir-1253
hsa-mir-6864;hsa-mir-6865
hsa-mir-4520-1;hsa-mir-4520-2
hsa-mir-195;hsa-mir-497
hsa-mir-324
hsa-mir-4314
hsa-mir-6883
hsa-mir-4521
hsa-mir-744
hsa-mir-1269b
hsa-mir-548h-3
hsa-mir-4731
hsa-mir-1288
hsa-mir-6777;hsa-mir-33b
hsa-mir-6778
hsa-mir-1180
hsa-mir-4522
hsa-mir-4723
hsa-mir-451a;hsa-mir-451b;hsa-mir-144;hsa-mir-4732
hsa-mir-4523
hsa-mir-423;hsa-mir-3184
hsa-mir-4733
hsa-mir-4724
hsa-mir-193a
hsa-mir-4725;hsa-mir-365b
hsa-mir-632
hsa-mir-2909
hsa-mir-378j
hsa-mir-4734
hsa-mir-4726
hsa-mir-4727
hsa-mir-6779
hsa-mir-4728
hsa-mir-6884
hsa-mir-6866
hsa-mir-6867
hsa-mir-6510
hsa-mir-548at
hsa-mir-5010
hsa-mir-6780a
hsa-mir-6781
hsa-mir-2117
hsa-mir-6782
hsa-mir-6783
hsa-mir-6784
hsa-mir-4315-1
hsa-mir-5089
hsa-mir-152
hsa-mir-1203
hsa-mir-10a
hsa-mir-196a-1
hsa-mir-3185
hsa-mir-6129
hsa-mir-6165
hsa-mir-8059
hsa-mir-3614
hsa-mir-142;hsa-mir-4736
hsa-mir-454
hsa-mir-301a
hsa-mir-4729
hsa-mir-21
hsa-mir-4737
hsa-mir-633
hsa-mir-1273e
hsa-mir-3064;hsa-mir-5047
hsa-mir-6080
hsa-mir-4315-2
hsa-mir-634
hsa-mir-548d-2;hsa-mir-548aa-2
hsa-mir-635
hsa-mir-4524b;hsa-mir-4524a
hsa-mir-3615
hsa-mir-3678
hsa-mir-6785
hsa-mir-4738
hsa-mir-6868
hsa-mir-636
hsa-mir-6516
hsa-mir-4316
hsa-mir-4739
hsa-mir-1268b
hsa-mir-4730
hsa-mir-657;hsa-mir-3065;hsa-mir-338;hsa-mir-1250
hsa-mir-4740
hsa-mir-3186
hsa-mir-6786
hsa-mir-6787
hsa-mir-4525
hsa-mir-8078
hsa-mir-6718
hsa-mir-3976
hsa-mir-4317
hsa-mir-6788
hsa-mir-7153
hsa-mir-5190
hsa-mir-4526
hsa-mir-3156-2
hsa-mir-320c-1
hsa-mir-133a-1;hsa-mir-1-2
hsa-mir-4741
hsa-mir-320c-2
hsa-mir-8057
hsa-mir-302f
hsa-mir-3975
hsa-mir-187
hsa-mir-3929
hsa-mir-4318
hsa-mir-924
hsa-mir-5583-2;hsa-mir-5583-1
hsa-mir-4319
hsa-mir-4527
hsa-mir-4743
hsa-mir-4744
hsa-mir-1539
hsa-mir-4320
hsa-mir-4528
hsa-mir-4529
hsa-mir-122;hsa-mir-3591
hsa-mir-5011
hsa-mir-548av
hsa-mir-1302-11
hsa-mir-4745;hsa-mir-3187
hsa-mir-1909
hsa-mir-1227;hsa-mir-6789
hsa-mir-4321
hsa-mir-7108
hsa-mir-7850
hsa-mir-637
hsa-mir-4746
hsa-mir-7-3
hsa-mir-4747
hsa-mir-6885;hsa-mir-6790
hsa-mir-3940
hsa-mir-6791
hsa-mir-6792
hsa-mir-4999
hsa-mir-5589
hsa-mir-4322
hsa-mir-1181
hsa-mir-1238
hsa-mir-638
hsa-mir-4748
hsa-mir-199a-1
hsa-mir-6793
hsa-mir-6886
hsa-mir-7974
hsa-mir-5684
hsa-mir-6794
hsa-mir-5695
hsa-mir-6515
hsa-mir-24-2;hsa-mir-27a;hsa-mir-23a
hsa-mir-181c;hsa-mir-181d
hsa-mir-1199
hsa-mir-639
hsa-mir-6795
hsa-mir-1470
hsa-mir-3188
hsa-mir-3189
hsa-mir-640
hsa-mir-1270
hsa-mir-6887
hsa-mir-5196
hsa-mir-4530
hsa-mir-6719
hsa-mir-641
hsa-mir-6796
hsa-mir-6797
hsa-mir-4323
hsa-mir-8077
hsa-mir-4531
hsa-mir-8085
hsa-mir-6088
hsa-mir-330
hsa-mir-642a;hsa-mir-642b
hsa-mir-769
hsa-mir-320e
hsa-mir-3190;hsa-mir-3191
hsa-mir-6798
hsa-mir-4324
hsa-mir-150
hsa-mir-5088
hsa-mir-6799
hsa-mir-6800
hsa-mir-4749
hsa-mir-4750
hsa-mir-4751
hsa-mir-8074
hsa-mir-99b;hsa-let-7e;hsa-mir-125a
hsa-mir-6801
hsa-mir-643
hsa-mir-512-1;hsa-mir-512-2;hsa-mir-1323;hsa-mir-498;hsa-mir-520e;hsa-mir-515-1;hsa-mir-519e;hsa-mir-520f;hsa-mir-515-2;hsa-mir-519c;hsa-mir-1283-1;hsa-mir-520a;hsa-mir-526b;hsa-mir-519b;hsa-mir-525;hsa-mir-523;hsa-mir-518f;hsa-mir-520b;hsa-mir-518b;hsa-mir-526a-1;hsa-mir-520c;hsa-mir-518c;hsa-mir-524;hsa-mir-517a;hsa-mir-519d;hsa-mir-521-2;hsa-mir-520d;hsa-mir-517b;hsa-mir-520g;hsa-mir-516b-2;hs…
hsa-mir-371a;hsa-mir-371b;hsa-mir-372;hsa-mir-373
hsa-mir-935
hsa-mir-4752
hsa-mir-8061
hsa-mir-7975
hsa-mir-6804;hsa-mir-6802;hsa-mir-6803
hsa-mir-6805
hsa-mir-6806
hsa-mir-4754
hsa-mir-6807
hsa-mir-7158
hsa-mir-7515
hsa-mir-4261
hsa-mir-4429
hsa-mir-548s
hsa-mir-4262
hsa-mir-3681
hsa-mir-3125
hsa-mir-4757
hsa-mir-1301
hsa-mir-4263
hsa-mir-558
hsa-mir-4765
hsa-mir-4430
hsa-mir-548ad
hsa-mir-559
hsa-mir-548ba
hsa-mir-8485
hsa-mir-4431
hsa-mir-3682
hsa-mir-217;hsa-mir-216a
hsa-mir-216b
hsa-mir-4432
hsa-mir-5192
hsa-mir-4433b;hsa-mir-4433a
hsa-mir-4434
hsa-mir-4778
hsa-mir-3126
hsa-mir-1285-2
hsa-mir-5000
hsa-mir-4264
hsa-mir-8080
hsa-mir-6071
hsa-mir-4779
hsa-mir-4771-1
hsa-mir-4435-1
hsa-mir-4780
hsa-mir-4436a
hsa-mir-3127
hsa-mir-5696
hsa-mir-4772
hsa-mir-4265
hsa-mir-4266
hsa-mir-4267
hsa-mir-4436b-1
hsa-mir-4436b-2
hsa-mir-4435-2
hsa-mir-4771-2
hsa-mir-1302-3
hsa-mir-4782
hsa-mir-4783
hsa-mir-4784
hsa-mir-663b
hsa-mir-3679
hsa-mir-5590
hsa-mir-128-1
hsa-mir-7157
hsa-mir-4773-2;hsa-mir-4773-1
hsa-mir-6888
hsa-mir-4785
hsa-mir-4774
hsa-mir-933
hsa-mir-10b
hsa-mir-7704
hsa-mir-1246
hsa-mir-4444-1
hsa-mir-3128
hsa-mir-6512
hsa-mir-1258
hsa-mir-4437
hsa-mir-548ae-1
hsa-mir-561
hsa-mir-1245a;hsa-mir-1245b
hsa-mir-3606
hsa-mir-3129
hsa-mir-3130-1;hsa-mir-3130-2
hsa-mir-2355
hsa-mir-7845
hsa-mir-1302-4
hsa-mir-4775
hsa-mir-548f-2
hsa-mir-4776-1;hsa-mir-4776-2
hsa-mir-4438
hsa-mir-6809
hsa-mir-6513
hsa-mir-6810
hsa-mir-26b
hsa-mir-9500
hsa-mir-375
hsa-mir-3131
hsa-mir-153-1
hsa-mir-3132
hsa-mir-4268
hsa-mir-4439
hsa-mir-5702
hsa-mir-5703
hsa-mir-4777
hsa-mir-1244-1
hsa-mir-1471
hsa-mir-562
hsa-mir-5001
hsa-mir-6811
hsa-mir-4440
hsa-mir-4441
hsa-mir-4269
hsa-mir-2467
hsa-mir-4786
hsa-mir-149
hsa-mir-3133
hsa-mir-6869
hsa-mir-1292
hsa-mir-103a-2;hsa-mir-103b-2
hsa-mir-8062
hsa-mir-6870
hsa-mir-3192
hsa-mir-663a
hsa-mir-3193
hsa-mir-1825
hsa-mir-4755
hsa-mir-644a
hsa-mir-499a;hsa-mir-499b
hsa-mir-1289-1
hsa-mir-548o-2
hsa-mir-6871
hsa-mir-3646
hsa-mir-6812
hsa-mir-3617
hsa-mir-3616
hsa-mir-645
hsa-mir-1302-5
hsa-mir-3194
hsa-mir-4756
hsa-mir-4325
hsa-mir-4532
hsa-mir-296;hsa-mir-298
hsa-mir-646
hsa-mir-4533
hsa-mir-548ag-2
hsa-mir-1257
hsa-mir-3195
hsa-mir-4758
hsa-mir-1-1
hsa-mir-133a-2
hsa-mir-124-3
hsa-mir-3196
hsa-mir-4326
hsa-mir-941-1;hsa-mir-941-2;hsa-mir-941-3;hsa-mir-941-4;hsa-mir-941-5
hsa-mir-1914;hsa-mir-647
hsa-mir-6813
hsa-mir-8069-1
hsa-mir-6724-1;hsa-mir-3648-1;hsa-mir-3687-1
hsa-mir-6724-2
hsa-mir-6724-3
hsa-mir-6724-4
hsa-mir-3648-2;hsa-mir-3687-2
hsa-mir-3156-3
hsa-mir-3118-1
hsa-mir-8069-2
hsa-mir-99a;hsa-let-7c
hsa-mir-125b-2
hsa-mir-548x
hsa-mir-6130
hsa-mir-155
hsa-mir-4759
hsa-mir-4327
hsa-mir-6501
hsa-mir-802
hsa-mir-6508
hsa-mir-4760
hsa-mir-3197
hsa-mir-6814
hsa-mir-5692b
hsa-mir-6070
hsa-mir-6815
hsa-mir-3198-1
hsa-mir-648
hsa-mir-4761
hsa-mir-185
hsa-mir-3618;hsa-mir-1306
hsa-mir-6816
hsa-mir-1286
hsa-mir-649
hsa-mir-301b;hsa-mir-130b
hsa-mir-650
hsa-mir-5571
hsa-mir-6817
hsa-mir-548j
hsa-mir-3199-1;hsa-mir-3199-2
hsa-mir-5739
hsa-mir-3653
hsa-mir-6818
hsa-mir-3200
hsa-mir-3928
hsa-mir-7109
hsa-mir-4764
hsa-mir-3909;hsa-mir-6069
hsa-mir-6819
hsa-mir-658;hsa-mir-659
hsa-mir-6820
hsa-mir-4534
hsa-mir-4766
hsa-mir-1281
hsa-mir-6889
hsa-mir-33a
hsa-mir-378i
hsa-mir-1249
hsa-mir-4762
hsa-mir-3619
hsa-let-7a-3;hsa-mir-4763;hsa-let-7b
hsa-mir-3201
hsa-mir-4535
hsa-mir-3667
hsa-mir-6821
hsa-mir-4790
hsa-mir-378b
hsa-mir-885
hsa-mir-4270
hsa-mir-3134
hsa-mir-563
hsa-mir-3714
hsa-mir-4791
hsa-mir-3135a
hsa-mir-4792
hsa-mir-4442
hsa-mir-466
hsa-mir-548ay
hsa-mir-128-2
hsa-mir-26a-1
hsa-mir-6822
hsa-mir-138-1
hsa-mir-564
hsa-mir-1226
hsa-mir-4443
hsa-mir-2115
hsa-mir-6823
hsa-mir-711
hsa-mir-6824
hsa-mir-4793
hsa-mir-425;hsa-mir-191
hsa-mir-6890
hsa-mir-4271
hsa-mir-5193
hsa-mir-566
hsa-mir-5787
hsa-mir-6872
hsa-mir-4787
hsa-let-7g
hsa-mir-135a-1
hsa-mir-8064
hsa-mir-3938
hsa-mir-548bb
hsa-mir-4272
hsa-mir-3136
hsa-mir-1284
hsa-mir-4444-2
hsa-mir-1324
hsa-mir-4273
hsa-mir-3923
hsa-mir-5688
hsa-mir-4795
hsa-mir-8060
hsa-mir-3921
hsa-mir-548ab
hsa-mir-4445
hsa-mir-567
hsa-mir-8076
hsa-mir-4446
hsa-mir-568
hsa-mir-4796
hsa-mir-4447
hsa-mir-198
hsa-mir-5682
hsa-mir-7110
hsa-mir-5002
hsa-mir-6083
hsa-mir-544b
hsa-mir-5092
hsa-mir-548i-1
hsa-mir-6825
hsa-mir-7976
hsa-mir-6826
hsa-mir-5704
hsa-mir-6827
hsa-mir-4788
hsa-mir-5186
hsa-mir-3919
hsa-mir-15b;hsa-mir-16-2
hsa-mir-1263
hsa-mir-551b
hsa-mir-6828
hsa-mir-569
hsa-mir-4789
hsa-mir-7977
hsa-mir-4448
hsa-mir-1224
hsa-mir-5588
hsa-mir-548aq
hsa-mir-1248
hsa-mir-28
hsa-mir-944
hsa-mir-3137
hsa-mir-570
hsa-mir-6829
hsa-mir-4797
hsa-mir-922
hsa-mir-571
hsa-mir-943
hsa-mir-4800
hsa-mir-378d-1
hsa-mir-4798
hsa-mir-4274
hsa-mir-95
hsa-mir-548i-2
hsa-mir-3138
hsa-mir-572
hsa-mir-5091
hsa-mir-218-1
hsa-mir-7978
hsa-mir-573
hsa-mir-4275
hsa-mir-1255b-1
hsa-mir-4801
hsa-mir-574
hsa-mir-5591
hsa-mir-4802
hsa-mir-8053
hsa-mir-4449
hsa-mir-548ag-1
hsa-mir-1269a
hsa-mir-4450;hsa-mir-548ah
hsa-mir-5096
hsa-mir-575
hsa-mir-4451
hsa-mir-4452
hsa-mir-5705
hsa-mir-3684
hsa-mir-8066
hsa-mir-1255a
hsa-mir-576
hsa-mir-297
hsa-mir-367;hsa-mir-302d;hsa-mir-302a;hsa-mir-302c;hsa-mir-302b
hsa-mir-1243
hsa-mir-8082
hsa-mir-577
hsa-mir-1973
hsa-mir-2054
hsa-mir-3139
hsa-mir-7849
hsa-mir-548g
hsa-mir-4799
hsa-mir-3140
hsa-mir-4453
hsa-mir-3688-1;hsa-mir-3688-2
hsa-mir-4454
hsa-mir-578
hsa-mir-6082
hsa-mir-548t
hsa-mir-4276
hsa-mir-1305
hsa-mir-3945
hsa-mir-4455
hsa-mir-4456
hsa-mir-4635
hsa-mir-4457
hsa-mir-6075
hsa-mir-4277
hsa-mir-4278
hsa-mir-4458
hsa-mir-4636
hsa-mir-6131
hsa-mir-4637
hsa-mir-887
hsa-mir-4279
hsa-mir-579
hsa-mir-580
hsa-mir-3650
hsa-mir-581
hsa-mir-4459
hsa-mir-449a;hsa-mir-449b;hsa-mir-449c
hsa-mir-5687
hsa-mir-548ae-2
hsa-mir-582
hsa-mir-4803
hsa-mir-4804
hsa-mir-3977
hsa-mir-3607
hsa-mir-4280
hsa-mir-9-2
hsa-mir-3660
hsa-mir-2277
hsa-mir-583
hsa-mir-548p
hsa-mir-548f-3
hsa-mir-1244-2
hsa-mir-5706
hsa-mir-4633
hsa-mir-4460
hsa-mir-6830
hsa-mir-3936
hsa-mir-1289-2
hsa-mir-3661
hsa-mir-4461
hsa-mir-5692c-1
hsa-mir-874
hsa-mir-6831
hsa-mir-3655
hsa-mir-5197
hsa-mir-584
hsa-mir-143;hsa-mir-145
hsa-mir-378a
hsa-mir-6499
hsa-mir-1294
hsa-mir-3141
hsa-mir-1303
hsa-mir-378h
hsa-mir-3142
hsa-mir-146a
hsa-mir-103a-1;hsa-mir-103b-1
hsa-mir-218-2
hsa-mir-585
hsa-mir-378e
hsa-mir-3912
hsa-mir-5003
hsa-mir-8056
hsa-mir-4634
hsa-mir-1271
hsa-mir-4281
hsa-mir-1229
hsa-mir-340
hsa-mir-8089
hsa-mir-4638
hsa-mir-6720
hsa-mir-4645
hsa-mir-3691
hsa-mir-7853;hsa-mir-5683
hsa-mir-5689
hsa-mir-4639
hsa-mir-548a-1
hsa-mir-3143
hsa-mir-877
hsa-mir-4640
hsa-mir-6891
hsa-mir-6832
hsa-mir-4646
hsa-mir-1236
hsa-mir-6721;hsa-mir-6833
hsa-mir-3135b
hsa-mir-219a-1
hsa-mir-6873;hsa-mir-6834
hsa-mir-5004
hsa-mir-3934
hsa-mir-7159
hsa-mir-1275
hsa-mir-6835
hsa-mir-7111
hsa-mir-5690
hsa-mir-3925
hsa-mir-4462
hsa-mir-4641
hsa-mir-6780b
hsa-mir-4647
hsa-mir-4642
hsa-mir-586
hsa-mir-206;hsa-mir-133b
hsa-mir-5685
hsa-mir-548u
hsa-mir-30c-2
hsa-mir-30a
hsa-mir-4282
hsa-mir-4463
hsa-mir-4464
hsa-mir-4643
hsa-mir-2113
hsa-mir-548ai
hsa-mir-587
hsa-mir-548b
hsa-mir-3144
hsa-mir-588
hsa-mir-548h-5
hsa-mir-548aj-1
hsa-mir-3662
hsa-mir-548a-2
hsa-mir-3145
hsa-mir-3668
hsa-mir-4465
hsa-mir-1273c
hsa-mir-1202
hsa-mir-4466
hsa-mir-3692
hsa-mir-7161
hsa-mir-3918
hsa-mir-1913
hsa-mir-3939
hsa-mir-4644
hsa-mir-339
hsa-mir-4655
hsa-mir-6836
hsa-mir-4648
hsa-mir-4656
hsa-mir-589
hsa-mir-6874
hsa-mir-3683
hsa-mir-1302-6
hsa-mir-3146
hsa-mir-1183
hsa-mir-148a
hsa-mir-196b
hsa-mir-550a-3
hsa-mir-550a-1;hsa-mir-550b-1
hsa-mir-550a-2;hsa-mir-550b-2
hsa-mir-548n
hsa-mir-1200
hsa-mir-3943
hsa-mir-6837
hsa-mir-6838
hsa-mir-4649
hsa-mir-4657
hsa-mir-4283-1
hsa-mir-3147
hsa-mir-4283-2
hsa-mir-6839
hsa-mir-4650-1
hsa-mir-3914-1;hsa-mir-3914-2
hsa-mir-4650-2
hsa-mir-4284
hsa-mir-590
hsa-mir-4651
hsa-mir-1285-1
hsa-mir-653;hsa-mir-489
hsa-mir-4652
hsa-mir-591
hsa-mir-5692a-1;hsa-mir-5692c-2
hsa-mir-3609
hsa-mir-25;hsa-mir-93;hsa-mir-106b
hsa-mir-4658
hsa-mir-6840
hsa-mir-6875
hsa-mir-4653
hsa-mir-4285
hsa-mir-548o
hsa-mir-5090;hsa-mir-4467
hsa-mir-3666
hsa-mir-6132
hsa-mir-592
hsa-mir-593
hsa-mir-129-1
hsa-mir-182;hsa-mir-96;hsa-mir-183
hsa-mir-335
hsa-mir-29a;hsa-mir-29b-1
hsa-mir-3654
hsa-mir-6133
hsa-mir-6509
hsa-mir-490
hsa-mir-4468
hsa-mir-6892
hsa-mir-548f-4
hsa-mir-671
hsa-mir-3907
hsa-mir-153-2
hsa-mir-595
hsa-mir-5707
hsa-mir-3674
hsa-mir-596
hsa-mir-7160
hsa-mir-8055
hsa-mir-4659a;hsa-mir-4659b
hsa-mir-548i-3
hsa-mir-4660
hsa-mir-597
hsa-mir-124-1
hsa-mir-4286
hsa-mir-1322
hsa-mir-598
hsa-mir-5692a-2;hsa-mir-3926-1;hsa-mir-3926-2
hsa-mir-383
hsa-mir-548v
hsa-mir-320a
hsa-mir-6841
hsa-mir-6876
hsa-mir-548h-4
hsa-mir-6842
hsa-mir-6843
hsa-mir-3622b;hsa-mir-3622a
hsa-mir-4287
hsa-mir-4288
hsa-mir-3148
hsa-mir-548ao
hsa-mir-486-1;hsa-mir-486-2
hsa-mir-4469
hsa-mir-4470
hsa-mir-124-2
hsa-mir-5681a;hsa-mir-5681b
hsa-mir-2052
hsa-mir-3149
hsa-mir-5708
hsa-mir-4661
hsa-mir-8084
hsa-mir-378d-2
hsa-mir-3150b;hsa-mir-3150a
hsa-mir-599;hsa-mir-875
hsa-mir-1273a
hsa-mir-4471
hsa-mir-7705
hsa-mir-5680
hsa-mir-3151
hsa-mir-548a-3
hsa-mir-2053
hsa-mir-3610
hsa-mir-548az
hsa-mir-4663
hsa-mir-548d-1;hsa-mir-548aa-1
hsa-mir-6844
hsa-mir-4662b;hsa-mir-4662a
hsa-mir-1204
hsa-mir-1205
hsa-mir-1206
hsa-mir-1207
hsa-mir-1208
hsa-mir-3686
hsa-mir-5194
hsa-mir-7848
hsa-mir-30b;hsa-mir-30d
hsa-mir-151a
hsa-mir-1302-7
hsa-mir-4472-1
hsa-mir-4664
hsa-mir-937
hsa-mir-6845
hsa-mir-661
hsa-mir-6846
hsa-mir-6847
hsa-mir-7112
hsa-mir-6848
hsa-mir-939;hsa-mir-1234;hsa-mir-6849
hsa-mir-6893
hsa-mir-6850
hsa-mir-1302-9
hsa-mir-101-2
hsa-mir-4665
hsa-mir-3152
hsa-mir-4473
hsa-mir-4474
hsa-mir-491
hsa-mir-31
hsa-mir-876
hsa-mir-873
hsa-mir-6851
hsa-mir-4667
hsa-mir-6852
hsa-mir-6853
hsa-mir-4475
hsa-mir-4540
hsa-mir-4476
hsa-mir-1299
hsa-mir-4477a
hsa-mir-4477b
hsa-mir-204
hsa-mir-7-1
hsa-mir-4289
hsa-mir-3153
hsa-mir-4290
hsa-mir-3910-1;hsa-mir-3910-2
hsa-mir-3651
hsa-mir-4670
hsa-mir-548au
hsa-mir-4291
hsa-let-7a-1;hsa-let-7f-1;hsa-let-7d
hsa-mir-2278
hsa-mir-6081
hsa-mir-23b;hsa-mir-27b;hsa-mir-3074;hsa-mir-24-1
hsa-mir-1302-8
hsa-mir-6854
hsa-mir-8081
hsa-mir-32
hsa-mir-3927
hsa-mir-7702
hsa-mir-4668
hsa-mir-455
hsa-mir-147a
hsa-mir-4478
hsa-mir-600
hsa-mir-601
hsa-mir-7150
hsa-mir-181a-2;hsa-mir-181b-2
hsa-mir-3911
hsa-mir-3960;hsa-mir-2861
hsa-mir-4672
hsa-mir-199b;hsa-mir-3154
hsa-mir-219a-2;hsa-mir-219b
hsa-mir-6855
hsa-mir-6856
hsa-mir-548aw
hsa-mir-6877
hsa-mir-4669
hsa-mir-3689c;hsa-mir-3689a;hsa-mir-3689d-1;hsa-mir-3689b;hsa-mir-3689d-2;hsa-mir-3689e;hsa-mir-3689f
hsa-mir-4673
hsa-mir-4674
hsa-mir-126
hsa-mir-6722
hsa-mir-4292
hsa-mir-4479
hsa-mir-3621
hsa-mir-7114
hsa-mir-602
hsa-mir-3690-1
hsa-mir-6089-1
hsa-mir-4770
hsa-mir-4767
hsa-mir-651
hsa-mir-548ax
hsa-mir-6086
hsa-mir-548am
hsa-mir-4768
hsa-mir-23c
hsa-mir-6134
hsa-mir-4666b
hsa-mir-3915
hsa-mir-548f-5
hsa-mir-548aj-2
hsa-mir-3937
hsa-mir-1587
hsa-mir-221;hsa-mir-222
hsa-mir-4769
hsa-mir-532;hsa-mir-188;hsa-mir-500a;hsa-mir-362;hsa-mir-501;hsa-mir-500b;hsa-mir-660;hsa-mir-502
hsa-mir-8088
hsa-mir-6895;hsa-mir-6894
hsa-mir-6857
hsa-mir-98;hsa-let-7f-2
hsa-mir-4536-2;hsa-mir-4536-1
hsa-mir-1468
hsa-mir-223
hsa-mir-676
hsa-mir-421;hsa-mir-374b;hsa-mir-374c
hsa-mir-545;hsa-mir-374a
hsa-mir-384
hsa-mir-325
hsa-mir-4328
hsa-mir-548i-4
hsa-mir-1321
hsa-mir-361
hsa-mir-548m
hsa-mir-548an
hsa-mir-6087
hsa-mir-652
hsa-mir-3978
hsa-mir-4329
hsa-mir-764
hsa-mir-1912;hsa-mir-1264
hsa-mir-1298
hsa-mir-1911
hsa-mir-448
hsa-mir-1277
hsa-mir-766
hsa-mir-3672
hsa-mir-363;hsa-mir-92a-2;hsa-mir-19b-2;hsa-mir-20b;hsa-mir-18b;hsa-mir-106a
hsa-mir-450b;hsa-mir-450a-1;hsa-mir-450a-2;hsa-mir-542;hsa-mir-503;hsa-mir-424
hsa-mir-934
hsa-mir-504
hsa-mir-505
hsa-mir-320d-2
hsa-mir-892c;hsa-mir-890;hsa-mir-888;hsa-mir-892a;hsa-mir-892b;hsa-mir-891b
hsa-mir-891a
hsa-mir-513c;hsa-mir-513b
hsa-mir-513a-1
hsa-mir-513a-2;hsa-mir-506;hsa-mir-507;hsa-mir-508
hsa-mir-514b;hsa-mir-509-2;hsa-mir-509-3;hsa-mir-509-1
hsa-mir-510;hsa-mir-514a-1;hsa-mir-514a-2;hsa-mir-514a-3
hsa-mir-2114
hsa-mir-4330
hsa-mir-224;hsa-mir-452
hsa-mir-105-1;hsa-mir-767;hsa-mir-105-2
hsa-mir-3202-1;hsa-mir-3202-2
hsa-mir-718
hsa-mir-6858
hsa-mir-664b
hsa-mir-1184-1
hsa-mir-1184-2
hsa-mir-1184-3
hsa-mir-3690-2
hsa-mir-6089-2
