## Supplementary codes for "Response to “No evidence of functional co-adaptation between clustered microRNAs”": miRNA_conserved_cluster_seed.txt

hsa-miR-200b-3p	chr1_1167123_1169076_+	AAUACUG
hsa-miR-200a-3p	chr1_1167123_1169076_+	AACACUG
hsa-miR-429	chr1_1167123_1169076_+	AAUACUG
hsa-miR-551a	chr1_3560709_3560730_-	CGACCCA
hsa-miR-34a-5p	chr1_9151692_9151756_-	GGCAGUG
hsa-miR-378f	chr1_23929120_23929140_+	CUGGACU
hsa-miR-30e-5p	chr1_40754370_40757360_+	GUAAACA
hsa-miR-30c-5p	chr1_40754370_40757360_+	GUAAACA
hsa-miR-761	chr1_51836374_51836396_-	CAGCAGG
hsa-miR-101-3p	chr1_65057761_65058498_-	ACAGUAC
hsa-miR-186-5p	chr1_71067641_71067702_-	AAAGAAU
hsa-miR-137	chr1_98045270_98046113_-	UAUUGCU
hsa-miR-197-3p	chr1_109598900_109598961_+	UCACCAC
hsa-miR-320b	chr1_116671786_116671808_+	AAAGCUG
hsa-miR-190b	chr1_154193712_154193733_-	GAUAUGU
hsa-miR-92b-3p	chr1_155195195_155195258_+	AUUGCAC
hsa-miR-9-5p	chr1_156420353_156420414_-	CUUUGGU
hsa-miR-214-3p	chr1_172138815_172144614_-	CAGCAGG
hsa-miR-199a-5p	chr1_172138815_172144614_-	CCAGUGU
hsa-miR-488-3p	chr1_177029373_177029432_-	UGAAAGG
hsa-miR-4735-3p	chr1_196582416_196582474_-	AAGGUGC
hsa-miR-181b-5p	chr1_198858886_198859130_-	ACAUUCA
hsa-miR-181a-5p	chr1_198858886_198859130_-	ACAUUCA
hsa-miR-135b-5p	chr1_205448322_205448383_-	AUGGCUU
hsa-miR-29c-3p	chr1_207801864_207802513_-	AGCACCA
hsa-miR-29b-3p	chr1_207801864_207802513_-	AGCACCA
hsa-miR-205-5p	chr1_209432165_209432223_+	CCUUCAU
hsa-miR-215-5p	chr1_220117876_220118227_-	UGACCUA
hsa-miR-194-5p	chr1_220117876_220118227_-	GUAACAG
hsa-miR-320b	chr1_224257048_224257070_-	AAAGCUG
hsa-miR-346	chr10_86264746_86264769_-	GUCUGCC
hsa-miR-107	chr10_89592755_89592778_-	GCAGCAU
hsa-miR-146b-5p	chr10_102436519_102436577_+	GAGAACU
hsa-miR-4295	chr10_112634179_112634197_+	AGUGCAA
hsa-miR-378c	chr10_130962633_130962658_-	CUGGACU
hsa-miR-202-3p	chr10_133247537_133247593_-	GAGGUAU
hsa-miR-210-3p	chr11_568111_568171_-	UGUGCGU
hsa-miR-302e	chr11_7234770_7234787_+	AAGUGCU
hsa-miR-129-5p	chr11_43581407_43581471_+	UUUUUGC
hsa-miR-130a-3p	chr11_57641217_57641273_+	AGUGCAA
hsa-miR-192-5p	chr11_64891158_64902450_-	UGACCUA
hsa-miR-194-5p	chr11_64891158_64902450_-	GUAACAG
hsa-miR-326	chr11_75335107_75335127_-	CUCUGGG
hsa-miR-708-5p	chr11_79402031_79402099_-	AGGAGCU
hsa-miR-34c-5p	chr11_111512949_111513505_+	GGCAGUG
hsa-miR-125b-5p	chr11_122099768_122099830_-	CCCUGAG
hsa-let-7a-5p	chr11_122146522_122152296_-	GAGGUAG
hsa-miR-100-5p	chr11_122146522_122152296_-	ACCCGUA
hsa-miR-3167	chr11_126988467_126988489_-	GGAUUUC
hsa-miR-200c-3p	chr12_6963702_6964176_+	AAUACUG
hsa-miR-141-3p	chr12_6963702_6964176_+	AACACUG
hsa-miR-613	chr12_12764708_12764728_+	GGAAUGU
hsa-miR-196a-5p	chr12_53991761_53991820_+	AGGUAGU
hsa-miR-615-3p	chr12_54033966_54034031_+	CCGAGCC
hsa-miR-148b-3p	chr12_54337239_54337299_+	CAGUGCA
hsa-miR-26a-5p	chr12_57824619_57824679_-	UCAAGUA
hsa-let-7i-5p	chr12_62603690_62603768_+	GAGGUAG
hsa-miR-135a-5p	chr12_97563833_97563856_+	AUGGCUU
hsa-miR-320d	chr13_40727827_40727846_-	AAAGCUG
hsa-miR-16-5p	chr13_50048984_50049188_-	AGCAGCA
hsa-miR-15a-5p	chr13_50048984_50049188_-	AGCAGCA
hsa-miR-1297	chr13_54311980_54311997_-	UCAAGUA
hsa-miR-4500	chr13_87618670_87618687_-	GAGGUAG
hsa-miR-17-5p	chr13_91350617_91351382_+	AAAGUGC
hsa-miR-18a-5p	chr13_91350617_91351382_+	AAGGUGC
hsa-miR-19a-3p	chr13_91350617_91351382_+	GUGCAAA
hsa-miR-20a-5p	chr13_91350617_91351382_+	AAAGUGC
hsa-miR-19b-3p	chr13_91350617_91351382_+	GUGCAAA
hsa-miR-92a-3p	chr13_91350617_91351382_+	AUUGCAC
hsa-miR-4306	chr13_99643122_99643139_+	GGAGAGA
hsa-miR-208a-3p	chr14_23388601_23388658_-	UAAGACG
hsa-miR-208b-3p	chr14_23417996_23418053_-	UAAGACG
hsa-miR-342-3p	chr14_100109437_100109737_+	CUCACAC
hsa-miR-431-5p	chr14_100869074_100884771_+	GUCUUGC
hsa-miR-433-3p	chr14_100869074_100884771_+	UCAUGAU
hsa-miR-127-3p	chr14_100869074_100884771_+	CGGAUCC
hsa-miR-136-5p	chr14_100869074_100884771_+	CUCCAUU
hsa-miR-370-3p	chr14_100911150_100911207_+	CCUGCUG
hsa-miR-379-5p	chr14_101022070_101066786_+	GGUAGAC
hsa-miR-411-5p	chr14_101022070_101066786_+	AGUAGAC
hsa-miR-299-3p	chr14_101022070_101066786_+	AUGUGGG
hsa-miR-758-3p	chr14_101022070_101066786_+	UUGUGAC
hsa-miR-329-3p	chr14_101022070_101066786_+	ACACACC
hsa-miR-329-3p	chr14_101022070_101066786_+	ACACACC
hsa-miR-494-3p	chr14_101022070_101066786_+	GAAACAU
hsa-miR-543	chr14_101022070_101066786_+	AACAUUC
hsa-miR-495-3p	chr14_101022070_101066786_+	AACAAAC
hsa-miR-376c-3p	chr14_101022070_101066786_+	ACAUAGA
hsa-miR-376a-3p	chr14_101022070_101066786_+	UCAUAGA
hsa-miR-376b-3p	chr14_101022070_101066786_+	UCAUAGA
hsa-miR-376a-3p	chr14_101022070_101066786_+	UCAUAGA
hsa-miR-300	chr14_101022070_101066786_+	AUACAAG
hsa-miR-381-3p	chr14_101022070_101066786_+	AUACAAG
hsa-miR-487b-3p	chr14_101022070_101066786_+	AUCGUAC
hsa-miR-539-5p	chr14_101022070_101066786_+	GAGAAAU
hsa-miR-544a	chr14_101022070_101066786_+	UUCUGCA
hsa-miR-382-5p	chr14_101022070_101066786_+	AAGUUGU
hsa-miR-134-5p	chr14_101022070_101066786_+	GUGACUG
hsa-miR-485-5p	chr14_101022070_101066786_+	GAGGCUG
hsa-miR-154-5p	chr14_101022070_101066786_+	AGGUUAU
hsa-miR-496	chr14_101022070_101066786_+	GAGUAUU
hsa-miR-377-3p	chr14_101022070_101066786_+	UCACACA
hsa-miR-410-3p	chr14_101022070_101066786_+	AUAUAAC
hsa-miR-203a-3p	chr14_104117427_104117490_+	UGAAAUG
hsa-miR-3118	chr15_20832837_20832860_+	GUGACUG
hsa-miR-3118	chr15_21406427_21406450_+	GUGACUG
hsa-miR-3118	chr15_21843792_21843815_+	GUGACUG
hsa-miR-211-5p	chr15_31065058_31065116_-	UCCCUUU
hsa-miR-190a-5p	chr15_62823970_62824028_+	GAUAUGU
hsa-miR-422a	chr15_63870988_63871010_-	CUGGACU
hsa-miR-184	chr15_79209839_79209861_+	GGACGGA
hsa-miR-7-5p	chr15_88608120_88611917_+	GGAAGAC
hsa-miR-3529-5p	chr15_88608120_88611917_-	GGUAGAC
hsa-miR-9-5p	chr15_89368031_89368092_+	CUUUGGU
hsa-miR-193b-3p	chr16_14303979_14309361_+	ACUGGCC
hsa-miR-365a-3p	chr16_14303979_14309361_+	AAUGCCC
hsa-miR-138-5p	chr16_56858526_56858595_+	GCUGGUG
hsa-miR-328-3p	chr16_67202326_67202389_-	UGGCCCU
hsa-miR-140-5p	chr16_69933102_69933162_+	AGUGGUU
hsa-miR-22-3p	chr17_1713913_1713973_-	AGCUGCC
hsa-miR-132-3p	chr17_2049928_2050350_-	AACAGUC
hsa-miR-212-3p	chr17_2049928_2050350_-	AACAGUC
hsa-miR-195-5p	chr17_7017627_7017999_-	AGCAGCA
hsa-miR-497-5p	chr17_7017627_7017999_-	AGCAGCA
hsa-miR-324-5p	chr17_7223307_7223364_-	GCAUCCC
hsa-miR-33b-5p	chr17_17813479_17813916_-	UGCAUUG
hsa-miR-451a	chr17_28861376_28861722_-	AACCGUU
hsa-miR-144-3p	chr17_28861376_28861722_-	ACAGUAU
hsa-miR-193a-3p	chr17_31560015_31560071_+	ACUGGCC
hsa-miR-4725-5p	chr17_31575280_31575499_+	GACCCUG
hsa-miR-365b-3p	chr17_31575280_31575499_+	AAUGCCC
hsa-miR-152-3p	chr17_48037173_48037232_-	CAGUGCA
hsa-miR-10a-5p	chr17_48579863_48579926_-	ACCCUGU
hsa-miR-196a-5p	chr17_48632531_48632553_-	AGGUAGU
hsa-miR-142-3p	chr17_58331244_58336022_-	GUAGUGU
hsa-miR-454-3p	chr17_59137786_59137849_-	AGUGCAA
hsa-miR-301a-3p	chr17_59151148_59151208_-	AGUGCAA
hsa-miR-21-5p	chr17_59841272_59841331_+	AGCUUAU
hsa-miR-338-3p	chr17_81125290_81133285_-	CCAGCAU
hsa-miR-320c	chr18_21683558_21683578_+	AAAGCUG
hsa-miR-133a-3p	chr18_21825711_21829036_-	UUGGUCC
hsa-miR-1-3p	chr18_21825711_21829036_-	GGAAUGU
hsa-miR-320c	chr18_24321715_24321735_+	AAAGCUG
hsa-miR-187-3p	chr18_35904834_35904892_-	CGUGUCU
hsa-miR-4319	chr18_44970139_44970156_-	CCCUGAG
hsa-miR-122-5p	chr18_58451086_58451145_+	GGAGUGU
hsa-miR-7-5p	chr19_4770699_4770722_+	GGAAGAC
hsa-miR-199a-5p	chr19_10817428_10817491_-	CCAGUGU
hsa-miR-24-3p	chr19_13836288_13836651_-	GGCUCAG
hsa-miR-27a-3p	chr19_13836288_13836651_-	UCACAGU
hsa-miR-23a-3p	chr19_13836288_13836651_-	UCACAUU
hsa-miR-181c-5p	chr19_13874724_13874973_+	ACAUUCA
hsa-miR-181d-5p	chr19_13874724_13874973_+	ACAUUCA
hsa-miR-330-5p	chr19_45639008_45639070_-	CUCUGGG
hsa-miR-150-5p	chr19_49500796_49500853_-	CUCCCAA
hsa-miR-99b-5p	chr19_51692617_51693327_+	ACCCGUA
hsa-let-7e-5p	chr19_51692617_51693327_+	GAGGUAG
hsa-miR-125a-5p	chr19_51692617_51693327_+	CCCUGAG
hsa-miR-125a-3p	chr19_51692617_51693327_+	CAGGUGA
hsa-miR-520e	chr19_53666691_53762418_+	AAGUGCU
hsa-miR-520a-3p	chr19_53666691_53762418_+	AAGUGCU
hsa-miR-520b	chr19_53666691_53762418_+	AAGUGCU
hsa-miR-520c-3p	chr19_53666691_53762418_+	AAGUGCU
hsa-miR-519d-3p	chr19_53666691_53762418_+	AAAGUGC
hsa-miR-520d-3p	chr19_53666691_53762418_+	AAGUGCU
hsa-miR-371a-5p	chr19_53787677_53788770_+	CUCAAAC
hsa-miR-372-3p	chr19_53787677_53788770_+	AAGUGCU
hsa-miR-373-3p	chr19_53787677_53788770_+	AAGUGCU
hsa-miR-4429	chr2_11540651_11540671_-	AAAGCUG
hsa-miR-4262	chr2_11836942_11836959_-	ACAUUCA
hsa-miR-217	chr2_55983019_55989041_-	ACUGCAU
hsa-miR-216a-5p	chr2_55983019_55989041_-	AAUCUCA
hsa-miR-216b-5p	chr2_56000723_56000785_-	AAUCUCU
hsa-miR-4782-3p	chr2_113721297_113721359_-	GAUUGUC
hsa-miR-128-3p	chr2_135665410_135665466_+	CACAGUG
hsa-miR-10b-5p	chr2_176150328_176150389_+	ACCCUGU
hsa-miR-26b-5p	chr2_218402656_218402713_+	UCAAGUA
hsa-miR-375	chr2_219001647_219001669_-	UUGUUCG
hsa-miR-153-3p	chr2_219294125_219294147_-	UGCAUAG
hsa-miR-149-5p	chr2_240456014_240456076_+	CUGGCUC
hsa-miR-103a-3p	chr20_3917503_3917563_+	GCAGCAU
hsa-miR-499a-5p	chr20_34990405_34990466_+	UAAGACU
hsa-miR-296-3p	chr20_58817625_58818303_-	AGGGUUG
hsa-miR-1-3p	chr20_62554311_62554372_+	GGAAUGU
hsa-miR-133a-3p	chr20_62564932_62564991_+	UUGGUCC
hsa-miR-124-3p	chr20_63178513_63178571_+	AAGGCAC
hsa-miR-3118	chr21_13644783_13644806_-	GUGACUG
hsa-miR-99a-5p	chr21_16539100_16539904_+	ACCCGUA
hsa-let-7c-5p	chr21_16539100_16539904_+	GAGGUAG
hsa-miR-125b-5p	chr21_16590252_16590311_+	CCCUGAG
hsa-miR-155-5p	chr21_25573982_25574043_+	UAAUGCU
hsa-miR-185-5p	chr22_20033152_20033209_+	GGAGAGA
hsa-miR-301b-3p	chr22_21652989_21653375_+	AGUGCAA
hsa-miR-130b-3p	chr22_21652989_21653375_+	AGUGCAA
hsa-miR-33a-5p	chr22_41900948_41901010_+	UGCAUUG
hsa-miR-378i	chr22_41923270_41923291_-	CUGGACU
hsa-miR-3619-5p	chr22_46091058_46091111_+	CAGCAGG
hsa-let-7a-5p	chr22_46112751_46113766_+	GAGGUAG
hsa-let-7b-5p	chr22_46112751_46113766_+	GAGGUAG
hsa-miR-378b	chr3_10330261_10330280_+	CUGGACU
hsa-miR-128-3p	chr3_35744489_35744547_+	CACAGUG
hsa-miR-26a-5p	chr3_37969412_37969473_+	UCAAGUA
hsa-miR-138-5p	chr3_44114233_44114295_+	GCUGGUG
hsa-miR-425-5p	chr3_49020158_49020694_-	AUGACAC
hsa-miR-191-5p	chr3_49020158_49020694_-	AACGGAA
hsa-let-7g-5p	chr3_52268279_52268357_-	GAGGUAG
hsa-miR-135a-5p	chr3_52294231_52294292_-	AUGGCUU
hsa-miR-15b-5p	chr3_160404606_160404818_+	AGCAGCA
hsa-miR-16-5p	chr3_160404606_160404818_+	AGCAGCA
hsa-miR-551b-3p	chr3_168551874_168551934_+	CGACCCA
hsa-miR-28-5p	chr3_188688793_188688855_+	AGGAGCU
hsa-miR-378d	chr4_5923278_5923298_-	CUGGACU
hsa-miR-218-5p	chr4_20528298_20528363_+	UGUGCUU
hsa-miR-367-3p	chr4_112647876_112648547_-	AUUGCAC
hsa-miR-302d-3p	chr4_112647876_112648547_-	AAGUGCU
hsa-miR-302a-3p	chr4_112647876_112648547_-	AAGUGCU
hsa-miR-302c-3p	chr4_112647876_112648547_-	AAGUGCU
hsa-miR-302b-3p	chr4_112647876_112648547_-	AAGUGCU
hsa-miR-3139	chr4_143343468_143343491_+	AGGAGCU
hsa-miR-4458	chr5_8460932_8460951_+	GAGGUAG
hsa-miR-449a	chr5_55170585_55172337_-	GGCAGUG
hsa-miR-449b-5p	chr5_55170585_55172337_-	GGCAGUG
hsa-miR-9-5p	chr5_88666865_88666924_-	CUUUGGU
hsa-miR-874-3p	chr5_137647581_137647640_-	UGCCCUG
hsa-miR-143-3p	chr5_149428943_149430720_+	GAGAUGA
hsa-miR-145-5p	chr5_149428943_149430720_+	UCCAGUU
hsa-miR-378h	chr5_154829465_154829486_+	CUGGACU
hsa-miR-146a-5p	chr5_160485371_160485429_+	GAGAACU
hsa-miR-103a-3p	chr5_168560903_168560926_-	GCAGCAU
hsa-miR-218-5p	chr5_168768167_168768231_-	UGUGCUU
hsa-miR-378e	chr5_170028544_170028563_+	CUGGACU
hsa-miR-1271-5p	chr5_176367959_176368017_+	UUGGCAC
hsa-miR-340-5p	chr5_180015318_180015382_-	UAUAAAG
hsa-miR-219a-5p	chr6_33207854_33207917_+	GAUUGUC
hsa-miR-206	chr6_52144400_52149009_+	GGAAUGU
hsa-miR-133b	chr6_52144400_52149009_+	UUGGUCC
hsa-miR-30c-5p	chr6_71376963_71377025_-	GUAAACA
hsa-miR-30a-5p	chr6_71403553_71403616_-	GUAAACA
hsa-miR-4465	chr6_140683854_140683876_+	UCAAGUA
hsa-miR-4644	chr6_170330812_170330835_+	GGAGAGA
hsa-miR-339-5p	chr7_1022954_1023012_-	CCCUGUC
hsa-miR-148a-3p	chr7_25949921_25949981_-	CAGUGCA
hsa-miR-196b-5p	chr7_27169492_27169549_-	AGGUAGU
hsa-miR-590-5p	chr7_74191212_74191273_+	AGCUUAU
hsa-miR-590-3p	chr7_74191212_74191273_+	AAUUUUA
hsa-miR-653-5p	chr7_93482783_93484006_-	UGUUGAA
hsa-miR-25-3p	chr7_100093570_100094063_-	AUUGCAC
hsa-miR-93-5p	chr7_100093570_100094063_-	AAAGUGC
hsa-miR-106b-5p	chr7_100093570_100094063_-	AAAGUGC
hsa-miR-3666	chr7_114653372_114653393_+	AGUGCAA
hsa-miR-129-5p	chr7_128207875_128207941_+	UUUUUGC
hsa-miR-182-5p	chr7_129770405_129774988_-	UUGGCAA
hsa-miR-96-5p	chr7_129770405_129774988_-	UUGGCAC
hsa-miR-183-5p	chr7_129770405_129774988_-	AUGGCAC
hsa-miR-335-5p	chr7_130496125_130496183_+	CAAGAGC
hsa-miR-29a-3p	chr7_130876747_130877530_-	AGCACCA
hsa-miR-29b-3p	chr7_130876747_130877530_-	AGCACCA
hsa-miR-490-3p	chr7_136903204_136903263_+	AACCUGG
hsa-miR-153-3p	chr7_157574348_157574408_-	UGCAUAG
hsa-miR-124-3p	chr8_9903400_9903459_-	AAGGCAC
hsa-miR-383-5p	chr8_14853442_14853504_-	GAUCAGA
hsa-miR-320a	chr8_22244974_22244996_-	AAAGCUG
hsa-miR-486-5p	chr8_41660442_41660506_+	CCUGUAC
hsa-miR-486-5p	chr8_41660442_41660506_-	CCUGUAC
hsa-miR-124-3p	chr8_64379172_64379229_+	AAGGCAC
hsa-miR-378d	chr8_93916078_93916098_-	CUGGACU
hsa-miR-599	chr8_99536650_99536851_-	UUGUGUC
hsa-miR-875-5p	chr8_99536650_99536851_-	AUACCUC
hsa-miR-30b-5p	chr8_134800531_134804940_-	GUAAACA
hsa-miR-30d-5p	chr8_134800531_134804940_-	GUAAACA
hsa-miR-101-3p	chr9_4850344_4850365_+	ACAGUAC
hsa-miR-491-5p	chr9_20716119_20716175_+	GUGGGGA
hsa-miR-31-5p	chr9_21512120_21512178_-	GGCAAGA
hsa-miR-876-5p	chr9_28863635_28863696_-	GGAUUUC
hsa-miR-873-5p	chr9_28888888_28888945_-	CAGGAAC
hsa-miR-204-5p	chr9_70809992_70810052_-	UCCCUUU
hsa-miR-7-5p	chr9_83969770_83969834_-	GGAAGAC
hsa-let-7a-5p	chr9_94175961_94178916_+	GAGGUAG
hsa-let-7f-5p	chr9_94175961_94178916_+	GAGGUAG
hsa-let-7d-5p	chr9_94175961_94178916_+	GAGGUAG
hsa-miR-23b-3p	chr9_95085226_95086085_+	UCACAUU
hsa-miR-27b-3p	chr9_95085226_95086085_+	UCACAGU
hsa-miR-24-3p	chr9_95085226_95086085_+	GGCUCAG
hsa-miR-32-5p	chr9_109046230_109046293_-	AUUGCAC
hsa-miR-455-5p	chr9_114209448_114209507_+	AUGUGCC
hsa-miR-181a-5p	chr9_124692479_124693782_+	ACAUUCA
hsa-miR-181b-5p	chr9_124692479_124693782_+	ACAUUCA
hsa-miR-199b-5p	chr9_128244744_128244977_-	CCAGUGU
hsa-miR-219a-5p	chr9_128392631_128392698_-	GAUUGUC
hsa-miR-126-3p	chr9_136670615_136670674_+	CGUACCG
hsa-miR-4770	chrX_6383906_6383924_-	GAGAUGA
hsa-miR-23c	chrX_20017100_20017122_-	UCACAUU
hsa-miR-221-3p	chrX_45746179_45747094_-	GCUACAU
hsa-miR-222-3p	chrX_45746179_45747094_-	GCUACAU
hsa-miR-362-3p	chrX_50003166_50014670_+	ACACACC
hsa-miR-98-5p	chrX_53556240_53557267_-	GAGGUAG
hsa-let-7f-5p	chrX_53556240_53557267_-	GAGGUAG
hsa-miR-223-3p	chrX_66018894_66018958_+	GUCAGUU
hsa-miR-421	chrX_74218391_74218608_-	UCAACAG
hsa-miR-374b-5p	chrX_74218391_74218608_-	UAUAAUA
hsa-miR-374a-5p	chrX_74287125_74287346_-	UAUAAUA
hsa-miR-384	chrX_76919284_76919304_-	UUCCUAG
hsa-miR-361-5p	chrX_85903640_85903702_-	UAUCAGA
hsa-miR-448	chrX_114823523_114823545_+	UGCAUAU
hsa-miR-363-3p	chrX_134169381_134170266_-	AUUGCAC
hsa-miR-92a-3p	chrX_134169381_134170266_-	AUUGCAC
hsa-miR-19b-3p	chrX_134169381_134170266_-	GUGCAAA
hsa-miR-20b-5p	chrX_134169381_134170266_-	AAAGUGC
hsa-miR-18b-5p	chrX_134169381_134170266_-	AAGGUGC
hsa-miR-106a-5p	chrX_134169381_134170266_-	AAAGUGC
hsa-miR-450a-5p	chrX_134540193_134546701_-	UUUGCGA
hsa-miR-450a-5p	chrX_134540193_134546701_-	UUUGCGA
hsa-miR-542-3p	chrX_134540193_134546701_-	GUGACAG
hsa-miR-503-5p	chrX_134540193_134546701_-	AGCAGCG
hsa-miR-424-5p	chrX_134540193_134546701_-	AGCAGCA
hsa-miR-504-5p	chrX_138667723_138667781_-	GACCCUG
hsa-miR-505-3p	chrX_139924159_139924217_-	GUCAACA
hsa-miR-320d	chrX_140926171_140926190_-	AAAGCUG
hsa-miR-506-3p	chrX_147225859_147237002_-	AAGGCAC
hsa-miR-224-5p	chrX_151958583_151959699_-	AAGUCAC
